# Functional correlation of H3K9me2 and nuclear compartment formation

**DOI:** 10.1101/2020.08.28.271221

**Authors:** Kei Fukuda, Chikako Shimura, Hisashi Miura, Akie Tanigawa, Takehiro Suzuki, Naoshi Dohmae, Ichiro Hiratani, Yoichi Shinkai

## Abstract

**Background:** Histone H3 lysine 9 dimethylation (H3K9me2) is a highly conserved silencing epigenetic mark. Chromatin marked with H3K9me2 forms large domains in mammalian cells and correlates well with lamina-associated domains and the B compartment. However, the role of H3K9me2 in 3-dimensional (3D) genome organization remains unclear.

**Results:** We investigated the genome-wide H3K9me2 distribution, the transcriptome and 3D genome organization in mouse embryonic stem cells (mESCs) upon the inhibition or depletion of H3K9 methyltransferases (MTases) G9a/GLP, SETDB1, and SUV39H1/2. We found that H3K9me2 is regulated by these five MTases; however, H3K9me2 and transcription in the A and B compartments were largely regulated by different sets of the MTases: H3K9me2 in the A compartments were mainly regulated by G9a/GLP and SETDB1, while H3K9me2 in the B compartments were regulated by all five H3K9 MTases. Furthermore, decreased H3K9me2 correlated with the changes to the more active compartmental state that accompanied transcriptional activation.

**Conclusion:** Our data showed that H3K9me2 domain formation is functionally linked to 3D genome organization.
