## Supplemental Figures for "Functional correlation of H3K9me2 and nuclear compartment formation": Fukuda Supplementary Table 082420 v2.xlsx

### Sheet: Supplementary Table S1
Supplementary Table S1: Primer list for ChIP-qPCR. qRT-PCR and genotyping
Target	Related figure	Aplication	Sequence Fw	Sequence Rv	Target regions
B compartment region 1	Fig. 1J and 2G	ChIP-qPCR	AGAGACAACATTGAGCCACCTT	ATGCAGGCTAAATGAAAGTAGACAG	chr14:80434190-80434292
B compartment region 2	Fig. 1J and 2G	ChIP-qPCR	TGCTCTGTCCTGATGTTGGA	TCCTTCGAGCTGAAAGCCTA	chr1:67712165-67712263
Nlrp4c	Fig. 4F	qRT-PCR	TTGAGGCTCTGAAACAGCAA	TCTTCCTCAGCCATCAGGAG
Gm4971	Fig. 4F	qRT-PCR	TGCTCATCACTGTTCCTTGC	GAACGTGAGGACCATCCACT
Trpd52I3	Fig. 4F	qRT-PCR	GTGGCGAACTCAAGAGGAAG	GTTGGAGGCCTGAACATCAT

### Sheet: Supplementary Table S2
Supplementary Table S2: Oligonucleotide for gRNA vector construction
gRNA for iMEFs
Suv39h2 exon 4 Upstream Fw	CACCTAAATAAGTTCCTATTACAG
Suv39h2 exon 4 Upstream Rv	AAACCTGTAATAGGAACTTATTTA
Suv39h2 exon 4 downstream Fw	CACCCACAGAATAGTACAGTAGTG
Suv39h2 exon 4 downstream Fw	AAACCACTACTGTACTATTCTGTG
Suv39h2 exon 3 Fw	CACCTCTACTACATTAACGAGTAC
Suv39h2 exon 3 Rv	AAACGTACTCGTTAATGTAGTAGA
Suv39h1 exon 4 Fw	CACCGCCGTGGATGCCGCTTATTA
Suv39h1 exon 4 Rv	AAACTAATAAGCGGCATCCACGGC
gRNA for mESCs
Suv39h1 exon 3 Upstream Fw	CACCATTACCTGGTTAAGTGGCGT
Suv39h1 exon 3 Upstream Rv	AAACACGCCACTTAACCAGGTAAT
Suv39h1 exon 3 Downstream Fw	CACCTGTGGGAGAGGTGAGCATAT
Suv39h1 exon 3 Downstream Rv	AAACGATATGCTCACCTCTCCCACA
Suv39h2 exon 3 Fw	CACCTCTACTACATTAACGAGTAC
Suv39h2 exon 3 Rv	AAACGTACTCGTTAATGTAGTAGA
Suv39h2 exon 4 Fw	CACCACAGTGGATGCAGCTCGATA
Suv39h2 exon 4 Rv	AAACTATCGAGCTGCATCCACTGT

### Sheet: Supplementary Table S3
Sumary of NGS data set
ChIP-seq sample	Target	Cell line	Paper related to cell line	Antibody	Application	Read number
WT mESCs (TT2)	H3K9me2	TT2		6D11	N-ChIP-seq	61793662
Setdb1 WT mESCs	H3K9me2	#33-6 Setdb1 conditional KO	Matsui et al., Nature, 2011	6D11	N-ChIP-seq	153780494
Setdb1 WT mESCs rep2	H3K9me2	#33-6 Setdb1 conditional KO	Matsui et al., Nature, 2011	6D11	N-ChIP-seq	96410938
Setdb1 WT mESCs + UNC	H3K9me2	#33-6 Setdb1 conditional KO	Matsui et al., Nature, 2011	6D11	N-ChIP-seq	79680206
Setdb1 WT mESCs + UNC rep2	H3K9me2	#33-6 Setdb1 conditional KO	Matsui et al., Nature, 2011	6D11	N-ChIP-seq	52888702
Setdb1 KO mESCs	H3K9me2	#33-6 Setdb1 conditional KO	Matsui et al., Nature, 2011	6D11	N-ChIP-seq	56617514
Setdb1 KO mESCs rep2	H3K9me2	#33-6 Setdb1 conditional KO	Matsui et al., Nature, 2011	6D11	N-ChIP-seq	105555816
Setdb1 KO mESCs + UNC	H3K9me2	#33-6 Setdb1 conditional KO	Matsui et al., Nature, 2011	6D11	N-ChIP-seq	57201694
Setdb1 KO mESCs + UNC rep2	H3K9me2	#33-6 Setdb1 conditional KO	Matsui et al., Nature, 2011	6D11	N-ChIP-seq	75057672
Suv39h1/2 WT mESCs	H3K9me2	ADF1-26 gifted from T.J.	Lehnertz et al., Curr. Biol, 2003	6D11	N-ChIP-seq	62630690
Suv39h1/2 WT mESCs + UNC	H3K9me2	ADF1-26 gifted from T.J.	Lehnertz et al., Curr. Biol, 2003	6D11	N-ChIP-seq	71784846
Suv39h1/2 DKO mESCs	H3K9me2	ADF157 gifted from T. J.	Lehnertz et al., Curr. Biol, 2003	6D11	N-ChIP-seq	71688486
Suv39h1/2 DKO mESCs rep2	H3K9me2	#4 Suv39h1/2 DKO	This paper	6D11	N-ChIP-seq	41360106
Suv39h1/2 DKO mESCs + UNC	H3K9me2	ADF157 gifted from T. J.	Lehnertz et al., Curr. Biol, 2003	6D11	N-ChIP-seq	72532350
Suv39h1/2 DKO mESCs + UNC rep2	H3K9me2	#4 Suv39h1/2 DKO	This paper	6D11	N-ChIP-seq	42477064
G9a/GLP DKO mESCs	H3K9me2	#248-6 G9a/DLP DKO	Tachibana et al., 2005	6D11	N-ChIP-seq	64207724
G9a/GLP DKO mESCs rep2	H3K9me2	#248-6 G9a/DLP DKO	Tachibana et al., 2005	6D11	N-ChIP-seq	90665156
Setdb1 WT iMEFs	H3K9me2		Kato et al., Nat. Com., 2018	6D11	N-ChIP-seq	54537876
Setdb1 WT iMEFs + UNC	H3K9me2		Kato et al., Nat. Com., 2018	6D11	N-ChIP-seq	63064272
Setdb1 KO iMEFs	H3K9me2	3-12#13	Kato et al., Nat. Com., 2018	6D11	N-ChIP-seq	69219922
Setdb1 KO iMEFs + UNC	H3K9me2	3-12#13	Kato et al., Nat. Com., 2018	6D11	N-ChIP-seq	39855692
Suv39h1/2 WT iMEFs	H3K9me2		Lachner et al., Nature 2001	6D11	N-ChIP-seq	30464194
Suv39h1/2 WT + UNCiMEFs	H3K9me2		This paper	6D11	N-ChIP-seq	29462118
Suv39h1/2 DKO iMEFs	H3K9me2		Lachner et al., Nature 2001	6D11	N-ChIP-seq	41972210
Suv39h1/2 DKO iMEFs + UNC	H3K9me2		This paper	6D11	N-ChIP-seq	28066560
0h after UNC0642 removal	H3K9me2	TT2		6D11	N-ChIP-seq	67264338
24h after UNC0642 removal	H3K9me2	TT2		6D11	N-ChIP-seq	41814996
32h after UNC0642 removal	H3K9me2	TT2		6D11	N-ChIP-seq	51067302
40h after UNC0642 removal	H3K9me2	TT2		6D11	N-ChIP-seq	108581210
48h after UNC0642 removal	H3K9me2	TT2		6D11	N-ChIP-seq	93862706
56h after UNC0642 removal	H3K9me2	TT2		6D11	N-ChIP-seq	55850632
64h after UNC0642 removal	H3K9me2	TT2		6D11	N-ChIP-seq	42511934
72h after UNC0642 removal	H3K9me2	TT2		6D11	N-ChIP-seq	50751830
Setdb1 WT mESC	H3K9me3	#33-6 Setdb1 conditional KO	This paper	2F3	N-ChIP-seq	47374932
Setdb1 WT mESC + UNC	H3K9me3	#33-6 Setdb1 conditional KO	This paper	2F3	N-ChIP-seq	48004050
Setdb1 KO mESCs	H3K9me3	#33-6 Setdb1 conditional KO	This paper	2F3	N-ChIP-seq	48669244
Setdb1 KO mESCs + UNC	H3K9me3	#33-6 Setdb1 conditional KO	This paper	2F3	N-ChIP-seq	54642090
Suv39h1/2 DKO mESCs	H3K9me3	#4 Suv39h1/2 DKO	This paper	2F3	N-ChIP-seq	54870260
Suv39h1/2 DKO mESCs + UNC	H3K9me3	#4 Suv39h1/2 DKO	This paper	2F3	N-ChIP-seq	52393718
RNA-seq sample	Target	Cell line	Paper related to cell line	Antibody	Application	Read number
Setdb1 WT mESCs	poly A RNA	#33-6 Setdb1 conditional KO	Matsui et al., Nature, 2011	-	RNA-seq	26080580
Setdb1 WT mESCs + UNC	poly A RNA	#33-6 Setdb1 conditional KO	Matsui et al., Nature, 2011	-	RNA-seq	51313972
Setdb1 KO mESCs	poly A RNA	#33-6 Setdb1 conditional KO	Matsui et al., Nature, 2011	-	RNA-seq	61755616
Setdb1 KO mESCs + UNC	poly A RNA	#33-6 Setdb1 conditional KO	Matsui et al., Nature, 2011	-	RNA-seq	27741886
Suv39h1/2 DKO mESCs	poly A RNA	#4 Suv39h1/2 DKO	This paper	-	RNA-seq	46898998
Suv39h1/2 DKO mESCs + UNC	poly A RNA	#4 Suv39h1/2 DKO	This paper	-	RNA-seq	58792500
Hi-C seq sample	Restriction enzyme	Cell line	Paper related to cell line	Antibody	Application	Read number
Setdb1 WT mESCs	DpnII	#33-6 Setdb1 conditional KO	Matsui et al., Nature, 2011	-	Hi-C	115102613
Setdb1 WT mESCs + UNC	DpnII	#33-6 Setdb1 conditional KO	Matsui et al., Nature, 2011	-	Hi-C	124974183
Setdb1 KO mESCs	DpnII	#33-6 Setdb1 conditional KO	Matsui et al., Nature, 2011	-	Hi-C	137683964
Setdb1 KO mESCs + UNC	DpnII	#33-6 Setdb1 conditional KO	Matsui et al., Nature, 2011	-	Hi-C	122801633
Suv39h1/2 WT mESCs	DpnII	ADF1-26 gifted from T.J.	Lehnertz et al., Curr. Biol, 2003	-	Hi-C	116829424
Suv39h1/2 WT mESCs + UNC	DpnII	ADF1-26 gifted from T.J.	Lehnertz et al., Curr. Biol, 2003	-	Hi-C	119212789
Suv39h1/2 DKO mESCs	DpnII	ADF157 gifted from T. J.	Lehnertz et al., Curr. Biol, 2003	-	Hi-C	79689521
Suv39h1/2 DKO mESCs + UNC	DpnII	ADF157 gifted from T. J.	Lehnertz et al., Curr. Biol, 2003	-	Hi-C	89177357
